# *In vivo* HSPC gene therapy of hemoglobinopathies without drug selection of corrected cells

**DOI:** 10.64898/2026.09.15.751289

**Authors:** Akshara Sakunthala Velmurugan, Kiriaki Paschoudi, Jack A. Queenan, Sucheol Gil, Aidan Maynard, Charlie E. Fontana, Reva Sharma, Anika Long, Chang Li, Hongjie Wang, Anna K. Anderson, Aphrodite Georgakopoulou, Nikoletta Psatha, Maria Giannaki, Efthymia Vlachaki, Nouraiz Ahmed, Alexander A Sousa, David R. Liu, Evangelia Yannaki, André Lieber, Karthik V Karuppusamy

## Abstract

*In vivo* hematopoietic stem/progenitor cell (HSPC) gene therapy remains limited by low gene-editing efficiency and a lack of clinically applicable selection strategies to enrich therapeutically corrected progeny. We used *in vivo* base and prime editing to introduce a nonpathogenic EPOR variant into HSPCs, conferring erythropoietin hypersensitivity and promoting preferential expansion of gene-corrected erythroid cells. EPOR editing was combined with three therapeutic approaches for the correction of hemoglobinopathies: γ-globin gene addition, γ-globin reactivation, or correction of the sickle cell disease mutation. Tropism-modified helper-dependent adenoviral vectors (HDAd6/3+) targeting HSPCs were used to simultaneously deliver the EPOR-editing machinery and the corresponding therapeutic components. *In vitro* studies in an erythroid progenitor cell line and primary CD34^+^ cells demonstrated that the EPOR^W439*^ variant conferred a strong proliferative advantage to therapeutically modified erythroid progenitors. Mice humanized with CD34^+^ cells from a β^0^/β^0^-thalassemia patient were subjected to EPOR^W439*^-mediated EPO hypersensitivity alongside a therapeutic γ-globin transgene which resulted in >70% HbF-positive erythroid cells and substantial reversion of the disease-associated phenotype, including reduced oxidative stress, near-complete elimination of splenic iron deposition, and reduced splenomegaly. Importantly, these effects were achieved after simple intravenous administration of the vectors following HSPC mobilization and cytokine prophylaxis, without subsequent pharmacologic selection. Together, these findings establish a strategy to amplify the therapeutic benefit of otherwise limited *in vivo* HSPC gene editing for hemoglobinopathies.

**Key Points:**

- EPOR editing confers a selective growth advantage to engineered erythroid cells under low-EPO conditions.
- In vivo EPOR editing enriches therapeutic erythroid output and supports a chemotherapy-free gene therapy strategy for hemoglobinopathies.
