## Supplementary Tables for "*In vivo* HSPC gene therapy of hemoglobinopathies without drug selection of corrected cells"

### Sheet: Suppl. Table 1
Supplementary Table 1: sgRNA sequences used for Cas9 and base editing
Spacer	Desired modifications	Genome editor used
GCTCCCAGCTCTTGCGTCCA	Creates InDels around EPOR W439	Cas9
GACTCCCAGGGAGCCAAGG	EPOR Q474 to Stop 35AA truncation	TadCBE
GCTCCCAGCTCTTGCGTCCA	EPOR Q434 to Stop 75AA truncation	TadCBE
GTGTCCATGGACGCAAGAGC	EPOR W439 to Stop 70AA truncation	TadCBE or CBE6d
CTTGACCAATAGCCTTGACA	Replace the -114/-115 BCL11A repressor-binding site within the HBG1/2 promoters with a TAL1:GATA1 motif recognized by transcriptional activators	CBE6d
GCCCCTTCCCCACACTATCT	Destroy the LRF binding site (near the -200 bp region) within HBG1/2 promoters	CBE6d
GCATCATCCTGGTACCAGGA	Destroy the ATF binding site within the +55-kb enhancer of the BCL11A gene	CBE6d
TTCCTGGAGCCTGTGATAAA	Create a GATA-1 activator binding site in +58kb BCL11a enhancers	CBE6d

### Sheet: Suppl. Table 2
Supplementary Table 2: sgRNA sequences used for prime editing
PegRNA Sequences used for insertion
	Given name	sgRNA	Scaffold
Insertion -1	I1	TACCTTGTGGTATCTGACTC	GTTTCAGAGCTATGCTGGAAACAGCATAGCAAGTTGAAATAAGGCTAGTCCGTTATCAACTTGAAAAAGTGGCACCGAGTCGGTGC
Insertion-2	I2	TACCTTGTGGTATCTGACTC	GTTTCAGAGCTATGCTGGAAACAGCATAGCAAGTTGAAATAAGGCTAGTCCGTTATCAACTTGAAAAAGTGGCACCGAGTCGGTGC
Insertion-3	I3	TACCTTGTGGTATCTGACTC	GTTTCAGAGCTATGCTGGAAACAGCATAGCAAGTTGAAATAAGGCTAGTCCGTTATCAACTTGAAAAAGTGGCACCGAGTCGGTGC
PegRNA sequences used for substitution
Substitution-1	S1	TACCTTGTGGTATCTGACTC	GTTTCAGAGCTATGCTGGAAACAGCATAGCAAGTTGAAATAAGGCTAGTCCGTTATCAACTTGAAAAAGTGGCACCGAGTCGGTGC
Substitution-2	S2	TACCTTGTGGTATCTGACTC	GTTTCAGAGCTATGCTGGAAACAGCATAGCAAGTTGAAATAAGGCTAGTCCGTTATCAACTTGAAAAAGTGGCACCGAGTCGGTGC
Substitution-3	S3	TACCTTGTGGTATCTGACTC	GTTTCAGAGCTATGCTGGAAACAGCATAGCAAGTTGAAATAAGGCTAGTCCGTTATCAACTTGAAAAAGTGGCACCGAGTCGGTGC
Substitution-4	S4	ATAAGCCCCCTTGGGCTCCC	GTTTCAGAGCTATGCTGGAAACAGCATAGCAAGTTGAAATAAGGCTAGTCCGTTATCAACTTGAAAAAGTGGCACCGAGTCGGTGC
Substitution-5	S5	ATAAGCCCCCTTGGGCTCCC	GTTTCAGAGCTATGCTGGAAACAGCATAGCAAGTTGAAATAAGGCTAGTCCGTTATCAACTTGAAAAAGTGGCACCGAGTCGGTGC
Nick RNAs
Nick RNA 1	N1	AAGGCTGTTCTCATAAGGGT
Nick RNA 2	N2	GTTCTCATAAGGGTTGGAGT

### Sheet: Suppl. Table 3
Supplementary Table 3 :List of oligos used for targeted amplicon sequencing
Name of the oligos	Nucleotide sequences (5'-3')
NGS huER BE FP	ACACTCTTTCCCTACACGACGCTCTTCCGATCTTGGCCTCGAAGCCCAGCCCA
NGS huER BE RP	GACTGGAGTTCAGACGTGTGCTCTTCCGATCTCCTAAGAGCAAGCCACATAG
ER PE NGS FP	ACACTCTTTCCCTACACGACGCTCTTCCGATCTTCATCTGCTTTGGCCTCGAA
ER PE NGS RP	GACTGGAGTTCAGACGTGTGCTCTTCCGATCTGATCATCTGCAGCCTGGTGT
NGS BE CCR5 FP	ACACTCTTTCCCTACACGACGCTCTTCCGATCTTCTCATTTTCCATACAGTCA
NGS BE CCR5 RP	GACTGGAGTTCAGACGTGTGCTCTTCCGATCTAAAGAATTCCTGGAAGGTGT
NGS BE GATA-1 FP	ACACTCTTTCCCTACACGACGCTCTTCCGATCTAGAGAGCCTTCCGAAAGAGG
NGS BE GATA-1 RP	GACTGGAGTTCAGACGTGTGCTCTTCCGATCTGCCCAGGTGTGCATAAGTA
NGS BE HBG1 FP	ACACTCTTTCCCTACACGACGCTCTTCCGATCTAGCCTTGTCCTCCTCTGTGA
NGS BE HBG1 RP	GACTGGAGTTCAGACGTGTGCTCTTCCGATCTAAACGGTCCCTGGCTAAACT
NGS BE ATF4 FP	ACACTCTTTCCCTACACGACGCTCTTCCGATCTACCGCTCACAGGACATGCAG
NGS BE ATF4 RP	GACTGGAGTTCAGACGTGTGCTCTTCCGATCTTTTGAAAAACAAATGCAGGT
NGS BE LRF1 FP	ACACTCTTTCCCTACACGACGCTCTTCCGATCTTGAATCGGAACAAGGCAAAG
NGS BE LRF1 RP	GACTGGAGTTCAGACGTGTGCTCTTCCGATCTGTTCCAGAAGCGAGTGTGTG

### Sheet: Suppl. Table 4
Supplementary Table 4 : Reference sequence used for CRISPRESSO Analysis
Name of the Target	Reference
hEPOR	TGAGGACCTCCCAGGGCCTGGTGGCAGTGTGGACATAGTGGCCATGGATGAAGGCTCAGAAGCATCCTCCTGCTCATCTGCTTTGGCCTCGAAGCCCAGCCCAGAGGGAGCCTCTGCTGCCAGCTTTGAGTACACTATCCTGGACCCCAGCTCCCAGCTCTTGCGTCCATGGACACTGTGCCCTGAGCTGCCCCCTACCCCACCCCACCTAAAGTACCTGTACCTTGTGGTATCTGACTCTGGCATCTCAACTGACTACAGCTCAGGGGACTCCCAGGGAGCCCAAGGGGGCTTATCCGATGGCCCCTACTCCAACCCTTA
CCR5	TCTCATTTTCCATACAGTCAGTATCAATTCTGGAAGAATTTCCAGACATTAAAGATAGTCATCTTGGGGCTGGTCCTGCCGCTGCTTGTCATGGTCATCTGCTACTCGGGAATCCTAAAAACTCTGCTTCGGTGTCGAAATGAGAAGAAGAGGCACAGGGCTGTGAGGCTTATCTTCACCATCATGATTGTTTATTTTCTCTTCTGGGCTCCCTACAACATTGTCCTTCTCCTGAACACCTTCCAGGAATTCTTT
GATA-1	AGAGAGCCTTCCGAAAGAGGcccccctgggcaaacggccaccgatggagaggtctgccagtcctcttctaccccacccacgcccccaccctaatcagaggccaaacccttcctggagcctgtgataaaagcaactgttagcttgcactagactagcttcaaagttgtattgaccctggtgtgttatgtctaagagtagatgccatatctcttttctggcctatgttattacctgtatggactttgcactggaatcagctatctgctcttacttatgcacacctggggcatagagccagccctgtatcgcttttcagccatctcactacagataactcCCAAGTCCTGTCTAGCTGCC
ATF4 BS	ACCGCTCACAGGACATGCAGCAGTGTGTGCCGACAACTCCCTACCGCGACCCCTATCAGTGCCGACCAAGCACACAAGATGCACACCCAGGCTGGGCTGGACAGAGGGGTCCCACAAGATCACAGGGTGTGCCCTGAGAAGGTGGGGAGCTCACAGCCTCCAAGCATTGCATCATCCTGGTACCAGGAAGGCAATGGGCTGCCCCATACCCACTTCCCTTCCTAGAATTGGCCTGGGACATTCATTATTTAGCCACCTCTGGCACCTGCATTTGTTTTTCAAA
LRF1 BS	TGAATCGGAACAAGGCAAAGGctataaaaaaaattaagcagcagtatcctcttgggggccccttccccacactatctcaatgcaaatatctgtctgaaacggtccctggctaaactccacccatgggttggccagccttgccttgaccaatagccttgacaaggcaaacttgaccaatagtcttagagtatccagtgaggccaggggccggcggctggctagggatgaagaataaaaggaagcacccttcagcagttcCACACACTCGCTTCTGGAAC
HBG1	AGCCTTGTCCTCCTCTGTGAaatgacccatggcgtctggactaggagcttattgataacctcagacgttccagaagcgagtgtgtggaactgctgaagggtgcttccttttattcttcatccctagccagccgccggcccctggcctcactggatactctaagactattggtcaagtttgccttgtcaaggctattggtcaaggcaaggctggccaacccatgggtggAGTTTAGCCAGGGACCGTTT

### Sheet: Suppl. Table 5
Supplementary Table 5 : Off target sites analyzed with base edited samples (EPOR 70-2 sgRNA)
Site classification	Predicted off target sites	Mismatch	Ends with RG	PAM	Chr Position	Strand	PCR Primer left	PCR Primer right	Amplicon Sequence
	GTGTCCATGGACGCAAGAGCNGG -- query
OT-1	GTGCCCATGGACGCACGAGC	2	Yes	GGG	Chr1:37484603-37484625	+	CTGACCCTTCTCTGGAAGGAAGAT	GGCAAGTCATTCAGCATTGCCAAG	CTGACCCTTCTCTGGAAGGAAGATTTCTAACAAACATTCACCAGGAATGCATAGCTCCTTGGGGATGGGGCATCTTTCCCGAGGCCTTGGTCTGGGCCTTGTTAGGAGGTGCCCATGGACGCACGAGCGGGCAGGGGGCTGGAGGGGGCAGTTAGGCAGCAAAAGTGTAAAAGGATTTGGAGTCCAGTTTTATCTGCAAAAAGAAATCTTACTTACAATATACTTGGGCTTCTGTTTGTTTTTGTGGGACAGGAAGCTAAAATACCAGACTGTCCAGTTCATTATCAGCCACTTGGCAATGCTGAATGACTTGCC
OT-2	GTGTGCACGGACGCAACAGC	3	Yes	AGG	Chr2:110079662-110079684	+	GATTAACTGCACAGAAGGGCTGG	GCCCTCAGGATAAAGTTCGAACC	GATTAACTGCACAGAAGGGCTGGGGGCGTTGAGGAAGACTTTGAGATTAAAAGATAACAAGAGTTTTTCATATAGACAAGAAGAGGGCTTCATGTTCCCAGGGAGAGGGAATAGAATGTCCACCGTGTGCACGGACGCAACAGCAGGGCTGAGCTGGCTGCAGCTGCCATGCTGACACTGGACCATCAGGGCTGGGCGATGCGGGTAGCAAGAGCTGCAGCTGGACATAAGGCAAGGTCATACCTGTCATTAAGGCATGGGAGGTCATTTTCCAAAAGGTTCGAACTTTATCCTGAGGGC
	GTGTCCATGGACGCAAGAGCNGG -- query
OT-3	GGTGTCCATGGAGGGAAGGGC	3	Yes	AGG	Chr2:110291692-110291714	-	GATTAACTGCACAGAAGGGCTGG	GCCCTCAGGATAAAGTTCGAACC	GATTAACTGCACAGAAGGGCTGGGGGCGTTGAGGAAGACTTTGAGATTAAAAGATAACAAGAGTTTCTCATATAGACAAGAAGAGGGCTTCATGTTCCCAGGGAGAGGGAATAGAATGTCCACCGTGTGCACGGACGCAACAGCAGGGCTGAGCTGGCTGCAGCTGCCATGCTGACACTGGACCATCAGGGCTGGGCGATGCGGGTAGCAAGAGCTGCAGCTGGACATAAGGCAAGGTCATACCTGTCATTAAGGCATGGGAGGTCATTTTCCAAAAGGTTCGAACTTTATCCTGAGGGC

### Sheet: Suppl. Table 6
Supplementary Table 6: List of Off target sites for S3 pegRNA analyzed with prime-edited samples
Site ID	Spacer/hit sequence	PAM	Genomic coordinate (hg38)	Strand	PCR primer left (5′→3′)	PCR primer right (5′→3′)	Amplicon Sequence
OT1	GATATCATAAGGGATGGAGT	TGG	Chr13:97781758-97781780	+	TAAGGCCTGAAAGCAAAGCTGCCA	GGTTACTCATGACCAAGGTAGTCC	TAAGGCCTGAAAGCAAAGCTGCCAAGCAACCTTCAAAGAGAGAGCTACAGCTCCAGAGAGTAAGTTATCAAGGGCCTATCCTAGAGCAGGGCTGGGTCAGGGGAGGATGGAAGGAGAAGTTCCCCAGGATATCATAAGGGATGGAGTTGGGGTGAATCTATAAGTGGAAGGGATCCGTTTACCAAATGCTCACAGAATTCCAAGAGGTATAGAGGGACCAGGAATATCTGAAAAAAAGTAGTCTTCAGGTTTCCCTAAACAGCTTCATATGGACTACCTTGGTCATGAGTAACC
OT2	GTCCTCTTAGGGGTTGGAGT	GGG	Chr11:35567158-35567180	+	ATTTGGCCATCTTGTTCCACCTCC	GAAGTCCTTCCCAGTCAGTGTG	ATTTGGCCATCTTGTTCCACCTCCTATTGTCAGTTTAATTCACAGACTCCTAAGTACTGAACCTAAGAGGGCGGAGGAAAGGCTTTTCCTCCCCAGGATCCTCCTCACAGGAAGACTTTTAAGCACTCAGATTCCTGTGCCCCACTCCAACCCCTAAGAGGACCTCTGGAAAGCTGGATTAGGCATTTGAATGTTTAAGGAGCTCCCCAGGTGAGTCTGAAGTTCATTCAAGTTTGGGAACTCTTGATCTAGACCAAGTAACAAATATAATTCTTGACCACACTGACTGGGAAGGACTTC
OT3	GTTATCAGAAGGGTTGGAAT	CGG	Chr3:127257137-127257159	-	GTACAGGTGTGCAGTGGGGA	TTCCATCCTCCTGCAGAGCC	GTACAGGTGTGCAGTGGGGAGAGGGGAAAGGAGCAGAGCTGGGGCAAAGGGAGGGGGTATTGTGGTGGATGGTGAATCCACGTAGGGAAGGAGAGGGCACAGAAAGGCTGGCAGGCCCAGGTCTAACCCCCATTGGTTATCAGAAGGGTTGGAATCGGGGGCTCATGGGAGTGATCTGGCAAACAGACGCTTAGGGATGGGTCGAGTTGAGGCAAAGGGCAGGGCTGTTAACAAGGGCAAACCCCCTAAGGGCAGGGTGGCCAGGGAGGAGGCGGGGCAGGGCTCTGCAGGAGGATGGAA
OT4	GTTATCAGAAGGGTTGGAGA	TGG	Chr2:85326916-85326938	+	AAAAGACGGCTCTAACAAGTCCGG	GGCTCTGAAGACTTAACTTCCTCC	AAAAGACGGCTCTAACAAGTCCGGTGCAGAGGAGCAGGGCCCAATAGACGGGCCCAGCAAGTCGGGTGCGGAGGAGCAGACCTCAAAAGACAGCCCTAACAAGGTGGTTCCAGAGCAGCCTTCCCGGAAAGACCATTCCAAGCCCATCTCCAACCCTTCTGATAACAAGGAGCTCCCCAAGGCTGACACAAACCAGCTTGCTGACAAAGGGAAGCTTTCTCCTCATGCTTTCAAAACCGAATCTGGGGAGGAAACTGACCTCATTTCTCCCCCGCAGGAGGAAGTTAAGTCTTCAGAGCC
OT5	GTTTTCATAAGCTTTGGAGT	AGG	ChrX:47983887-47983909	+	TTGCCAGCAATTTCCCCATCTGTG	GCACAGTAAAGCAGTAGGGAGAAG	TTGCCAGCAATTTCCCCATCTGTGGCTTGCCTTTTCATTGTAGTACTTTTGATCTTATAACACTTGTCTTTTCCTTTATGAGGAGTGCTTTTCATGTTTTGTTATAGAATTGTTTCCCTACTCCAAAGCTTATGAAAACATTTTCCTGTATTATTTTATAGACACTTAATTGGTTACCTCTCACATTAGATTTACGATTTACCTGTAGCTGATTTTTATGTGTGGCTAGAGGGGTTAAATTTCATTTTCTCCATATAGATATCTAATAACCCATCCACATCTATTGAAAAGGTCATCTTCTCCCTACTGCTTTACTGTGC
OT6	GTTTTCATAAGGTTAGGAGT	TGG	Chr16:68503262-68503284	+	CTGAATGTTGGGGTGGATCTTGC	GCTTGATGACCTAGAGCTGGG	CTGAATGTTGGGGTGGATCTTGCAAAGAAAGTTAAAACCTAAATTCCACCTGCCCCTTGAGAAGAAGCAACCTTTGCCCCTCTTCAAGGGAAAGGCTTTCCTGTGAACAACCTCCATTTCTCCACGGAACACTCATTTCCAGAGCCAACTCCTAACCTTATGAAAACACAAGGACATTAATGAATGTCAGTCTATCAAGGCCTGTCCCTGCAGCTGGGGAAGAATGTCTTTGCTTTGCCCCTTACTCCTTGGTTAAAGTTGCCTACAAGCCAAATAAATCCCAGCTCTAGGTCATCAAGC
OT7	GTTCCCCTAAGGCTTGGAGT	TGG	Chr5:137459352-137459374	-	TCAAGAGCAGGGGAAGCATCCTCA	CCTGGCTGAAATAATTCCCCGC	TCAAGAGCAGGGGAAGCATCCTCAAGTCTGAGACAAAGAACATTTATCAAATCAATGCCAGAAGCAACAAAGCAGTCCCTGTGACCAGGTCCACCTATCTCCAGAGCTGACCTTCCCCCTCAAACAAAAATAGGCAACTCCCAACTCCAAGCCTTAGGGGAACTTTCCCATCAATGAAGAGGTGGTTCCAAGAGCAGAATGTCCTTGCCTTCTACAAACAGAGAGAGGCTAATGAAAGGCTTTTTTTTTTTTTTAATTCATTGCTCACAGCTGGAGTTGCGGGGAATTATTTCAGCCAGG
OT8	GTTCTCAGAAGGGTATGAGT	TGG	Chr3:6100389-6100411	-	GGATATCTTTGGAGCTCATGGACC	AGGACTGGCTTTGGGTGAAATCTG	GGATATCTTTGGAGCTCATGGACCTTACTATGGAAGGAAAATAAAATGTTTTCTCTTTCTTTGGTCATCTTTCCTATTATCCAAGAATGCAAACATTACCTAATCCAATATTTTCTTTTCCCGAATTATCCAACTCATACCCTTCTGAGAACTGCTGAACCCCCTGGGTCTCCTGCCTGAAATGCTTTTCACTCACACCCATCCCATTGCATGTTAGAAGACAGAGGTCTTCTCATTCAGGTGTCAGCTCCTCAGCAATACCTTCCTTAACAAAGGCAGATTTCACCCAAAGCCAGTCCT
OT9	GTTCTCAGAAGGGTTGGGGG	AGG	Chr15:52851681-52851703	-	GTACAAAGCCCAGTATGATTTCCTGCTC	GGGGCCATGGTAATGGGTGA	GTACAAAGCCCAGTATGATTTCCTGCTCTGTCCCCCACCTGATATCTTCAGTGAGAAGACTGGGGGTTGAGTGAAGACCCTGGGAGAGCAACAGTGGTCCAGGCCCAAGTTGCCTCCCCCAACCCTTCTGAGAACTACTTGGCTGGAGACAGGGTAGAGGTTGTGCTTTCAACCTGCTCAGCCTTAAGTCTGAATTAGTATTTTAAAAAAATCTTTAAAATGGATGTTTTCAAGTATACACAAAGGTAGAGAGAGAGTAGCTTAATAACTCCCACTGTACCTATTATCCAGCTTCAACAATTGCCAAATCTTGCCAATTTAATTTCACCCATTACCATGGCCCC
OT10	GTTCTCATTTGGGTTGGGGT	TGG	Chr6:68810322-68810344	-	CTGCTTTGGGAAGCTGTGATTCCT	CAGCCTCCTAAGTTTCACCACAG	CTGCTTTGGGAAGCTGTGATTCCTTTCGGAAGTGAGATATGTCATAATCCTTAAAAATGGAATAAAGTCTATAATTTAAAGTATTCCACAAATCCTTCTGGAAACAATCACCACCAACCCCAACCCAAATGAGAACCATTGCCCTGGACACTATCAACAATGGCCAGACCTTTGGTGAACTACCTATCCTGGACAAGGCCTACCACAAAGTAGGTGCTTTTCAAAATATGGTTCAGTCGTTGTTGAGGCTGAGCGAACAGATGAAATAGTAGAAAACCACTGTGGTGAAACTTAGGAGGCTG
OT11	GTTCTCATAAGTGTTGGGT	AGG	Chr2:16716743-16716764	-	CTTTCAGGCAGGGACCTCAG	CCTTGCTGCCAAAGCTGTCTC	CTTTCAGGCAGGGACCTCAGTTTTCCCAGCCACCCTGCCTTCCAGGTACAGCTCCGGGGGTGAGAAGAGCATCAGAGCCCTGACTCTGCTTTGCTTCTGTGCTCAGGGTATCTTTGGACCCCAAACTCATGACGCTGGGAACCTACCCAACACTTATGAGAACAAAGACTACACCCAGTGGGAGAATGACTCCAGGTTCAGCAGGGCTGAGGTCCCTGGCATCCATCTGGGAACTCTTGGACTCCTTGCCAGGGAGGGGCCCCACTGTAGGGGTCAGTGGAGACAGCTTTGGCAGCAAGG

### Sheet: Suppl. Table 7
Supplementary Table 7: List of Off target sites for N2 Nick RNA analyzed with prime-edited samples
Site ID	Spacer/hit sequence	PAM	Genomic coordinate (hg38)	Strand	PCR primer left (5′→3′)	PCR primer right (5′→3′)	Amplicon Sequence
OT1	TCCCTTGTCGTATCTGACTC	TGA	ChrX:118726580-118726602	-	GGGCAGAGATGTATTCCTTCTGG	CGTGATCCCCAACACCTGTGA	GGGCAGAGATGTATTCCTTCTGGATATTCTAGGGGAGAATCTGTGTCTTTGACTTTTCCAGCTTCTAGAGGCTACCCACATTCCTTGGCTTGTTGCGGAACTACTCAGACCTCTGCTTCCCTTGTCGTATCTGACTCTGACCCTCTTACTTCCCCTTTTCCCTTATAAATACCCTTGTGATTAGATTAGGTCCACCAGATAATTCATAATAATCTCCCCATCTCAAAATCCTTGATTTAATCATAACTGAAAAGTCATTTTTGCTATGTAAGTTAACATATTCACAGGTGTTGGGGATCACG
OT2	TGCCTTGTGGTTTCTGAGTC	TGG	Chr1:44316376-44316398	-	ACTAAGCTGAGAACCAGGGCTCAC	ATTGGCACTGAGTTTCCTGGGC	ACTAAGCTGAGAACCAGGGCTCACAGGCTAAACAGAGCTCAGAGACCTTAGCCACTTAAAGCAGGAGAGGTGAGAGGAAGAATTAATGTGTGCTCTGTGGCTCCTTTCAATGAGGGATTACAGATTAACTCCCACTTCTCCAGACTCAGAAACCACAAGGCAAGGGGCTTTTGACCCTGACTGATAACATGGCTGGTTACTGAGATCCCCTACCCTCACAAGGGCTTTGTCCAGGAATGAGCTGGCTTCATCAAGAACACTAGCAACTACAGGAAGCAGCCCAGGAAACTCAGTGCCAAT
OT3	TAAATTGTGGTATATGACTC	TGG	Chr20:17354641-17354663	+	GCAGTCTTTCCCAGAGGTCTTC	CCCCATTAATCATGTTTATTGTTCTGGGTTCTC	GCAGTCTTTCCCAGAGGTCTTCTAAAATAGTTTATAACCCAATCTGTCCGGTCATGGTAATTTTATTTATAATGGAAAACAATCTAAATGACTAATAAGAGGGAAATGGATAAATTGTGGTATATGACTCTGGAACATTTAGGTAGCCATTAGTATTTAATTTTACTTAAATTTTAATTTTAATTAAAGTATGATAGCTAAGTAGCAGCATATTACAATTCTTATGGTAGGATACTCAGTGAAAAAAGAATTCACAACTTTATAGTATGATTACTACTCTTTAAAAATTAGGTATGAATATGAATTAAGATTGAATGAGAACCCAGAACAATAAACATGATTAATGGGG
OT4	TAACTTGTGGTATCTGACAC	TAG	Chr1:71723858-71723880	+	AAACCATAAGCCTGGTGAGAGGAC	CTGTGAGCCTCTCCAGGAAATTAC	AAACCATAAGCCTGGTGAGAGGACTTTTTTTTTCCCTCTTGACACCAAATACAGGTATCTTTTCCAATGATACTTCTTGAACTGACACCGTCTGGGTGTCCAAGGATTTAATTCAATTCTAATACTCAACCTGCAACTAGTGTCAGATACCACAAGTTAGAGTTGAGTTACACAAGACTGCCCCCACTTTACACACCAATTACAAATCCGAGGACACCTGTACTTTTGCCCAACTGGCTACAAATAGGGGATTCCCACTTCCCCCTCTCTGGTTCTGTAATTTCCTGGAGAGGCTCACAG
OT5	TACCTTGTGATATCTGAATC	AGG	Chr3:65128405-65128427	+	TCGGGTTCCCATTTCACAGGC	CCTGCCACATGACTGTACCTTTAG	TCGGGTTCCCATTTCACAGGCCAGATAAGGAGAAGTTTACTTTTCTCCCCGGTGAGAAACGGAATCCAGCGTGGAAGCTCAAGAATGATACTGATCATGTGTGGACACGAGCAAGCTGCTCTCCTGATTCAGATATCACAAGGTAAATGTCTTTTGGAGTTTCAGCACCCCATCTCAAGGGGAGTAGAGAAAACCTTATAACTTCTGCCTAAAAGACAAATCTCAGTATGTGTGTGGAGTGGGCAGTTTTTTTCCTTAAATTTTTGCCATTTTTCTCTAAAGGTACAGTCATGTGGCAGG
OT6	TACCTTGTGGAATGTGTCTC	AGG	Chr2:178771052-178771074	+	GAGAAGGGTGAAAGACGAATGGAG	CCACCTCCAAAACATCTGCCAAAC	GAGAAGGGTGAAAGACGAATGGAGAATCAGTGTCTGATTTAGCTGTTTCACAGAGCTTTAACCTAAGAAATGGCTTTTTTGCATAAACGCATTTGATAAGCAATTTTGTACCTTGTGGAATGTGTCTCAGGAAGGTTTAGAGGATCTAGAATGACTTTATGAAATGAAAATTTATGGTATCCAAAATGGCCATATCGTTTGTCTTTTAAAACGATAACGATCAAGATTGTAATATGATTTGAAAAGGACAAATCCTATGTTACTTGCCTTCAACTTTGAGTTTGGCAGATGTTTTGGAGGTGG
OT7	TACCTTGTGGTAACTGTCGC	TGG	Chr2:135817740-135817762	+	ACTTTCCCTGAAGGCTTCCTCTG	CAGCTTGTTGTAGTAGGCAACGC	ACTTTCCCTGAAGGCTTCCTCTGGGGTGCCTCCACAGGAGCCTTTAACGTGGAAGGAGGCTGGGCCGAGGGTGGGAGAGGGGTGAGCATCTGGGATCCACGCAGGCCCCTGAACACCACTGAGGGCCAAGCGACGCTGGAGGTGGCCAGCGACAGTTACCACAAGGTAGCCTCTGACGTCGCCCTGCTTTGCGGCCTCCGGGCTCAGGTGTACAAGTTCTCCATCTCCTGGTCCCGGATCTTCCCCATGGGGCACGGGAGCAGCCCCAGCCTCCCAGGCGTTGCCTACTACAACAAGCTG
OT8	TACCTTGTGGTATCTGGCTT	TTG	ChrX:82420478-82420500	-	GGATCATTCTTGCATGCCAGGG	GGGCTAGATGTCTTCACTAGTGC	GGATCATTCTTGCATGCCAGGGATAAATCACACTTGATCATAGCGTATGATTCTTTTAATGTGCTGTTGCATTCAGTTTGCTAACATTTTGCTCCGAAGTTTTACTTCAATATTCATTAGGGATATTGGCCTATAGTTTTCTTACCTTGTGGTATCTGGCTTTTGTATCAGGATAATGTTGGCCTCATAAAAAGAGTTTGGAAGTAATTAATATTGCACCATAAGATGATGAGTTTGAAAATATTTTCTCCTCTTCAATTTTTTTTGAGAATTTAGTGAAGGATTGCTATTAATTCTTCTTTAAATGTTTCTTAAAAAGCACTAGTGAAGACATCTAGCCC
OT9	TACCTTGTGGTATCTACTC	CTG	Chr5:161934844-161934865	+	GCAGGTGATACTCTTTGATAGCATTTTACCC	GGGTCCAAGACTTCAGTGGAG	GCAGGTGATACTCTTTGATAGCATTTTACCCACAATTGAACATCTTTAAAATGGGAGTCTATTCTCTCAAACCCCTGCTGCTGCTTTATCAACTACGTTTATGTAATTCTAATTTTTTTTTGTTATTTCAACAACAGCATCTTCGGCAGGAGTAGATACCACAAGGTAGATACCACCTCAAGAAACCACTTTCTATTTTAATTCATAAGAAGCAACTCCTCATTCATTCGAGTGTTATCATGAGATTGCAGCCATTCACCTATGTCTTCATGGTCCACTTCTACTTCTAGTTTTCTTGCGGTTTTCACCACATATGTAATGACTTTCTCCACTGAAGTCTTGGACCC

### Sheet: Suppl. Table 8
List of oligos used for ddPCR based vector copy number analysis
Name of the oligos	Nucleotide sequences (5'-3')
Hu/Rhe RPPH1 FP	AGCTGAGTGCGTCCTGTCACT
Hu/Rhe RPPH1 RP	TCTGGCCCTAGTCTCAGACCTT
Hu/Rhe RPPH1-HEX	CACTCCCATGTCCCTT
EGFP-2 FP	GAGCGCACCATCTTCTTCAAG
EGFP-2 RP	TGTCGCCCTCGAACTTCAC
EGFP-2-FAM	ACGACGGCAACTACA

### Sheet: Suppl. Table 9
Supplementary Table 8 : List of antibodies used in this study
Name of the antibody	Cat Number	Clone	Supplier
mCD45 PE CY7	103114	30-F11	Biolegend
hCD45 BV421	304031	HI30	Biolegend
hCD34 PE	555822	581	Waters Biosciences
hCD19 PE	302208	HIB19	Biolegend
hCD33 PE Cy7	366618	P67.6	Biolegend
hCD14	367118	63d3	Biolegend
hCD235a PE	349106	HI263	Biolegend
hCD71 APC	334108	CY1G4	Biolegend
Hemoglobin γ Antibody (51-7) PE	sc-21756	51-7	Santa Cruz
hCD3 BV421	300434	UCHT1	Biolegend
mGr-1 BV421	108434	rb6-8c5	Biolegend
mCD11b FITC	101206	M1/70	Biolegend
Ter-119 APC	116212	TER-119	Biolegend
hCD36 APC	1A-648-T100	CB38 (NL07)	EXBIO Antibodies
hCD42a APC	1A-732-T100	GR-P	EXBIO Antibodies
hCD11c PE	1P-529-T100	BU15	EXBIO Antibodies
